## Supplemental_Table_1 for "Streamlined Production of Recombinant Adeno-Associated Viruses Using Gateway Cloning Technology for Neural Circuit All-Optical Interrogation"

### Sheet: Gateway constructs (69)
ENS number	Harvest date	Capsid (ITR/capsid)	Reconstructed virus name	Promoter	Recombinase switch	Gene of interest (GoI)	Trafficking motif	Post-transcriptional element	pEXPR plasmid	pEXPR A-number	pEXPR clone (LR)	Promoter entry clone (pENTR)	Transgene entry clone (pENTR)	Destination vector (pDEST)	Virus name (as recorded)	Production # (laboratory)
ENS 001	2017-06-22	2/1	AAV1.c-kit2.2.HA-CRE.bGHpA	c-kit2.2		HA-CRE		bGHpA	pEXP-AAV-SMD2-Rfa ckit 2.2 HA-cre (JB)	A-40					2/1 cKit2.2-HAcre	1
ENS 002	2017-10-24	2/1	AAV1.L7₁.CRE.bGHpA	L7₁		CRE		bGHpA	pAAV(2566)-L7(1kb)-Cre (KOZAK ATG Cre)	A-31	LR5	pENTR-L1- L7deltaAUG 1B scanned (1kb) -R5 (A-30 #BPL7-1)	pENTR-L5- Cre -L2 (A-29 #BP4)	2566-pDEST-SMD2-Rfa (A-4)	2/1 (2566) L7(1.0 kb)-cre	L7cre (2)
ENS 003	2017-11-21	2/1	AAV1.eF1α.Flex.pHLuorin.bGHpA	eF1α	Flex	pHLuorin		bGHpA	pAAV(2566)-EF1alpha-Flex-VGAT-PHLUORIN	A-45	LR2	pENTR-L1- EF1alpha -R5 (A-19 #BP1)	pENTR-L2- Flex-VGATpHLuorin -L5 (A-264 #1)	2566-pDEST-SMD2-Rfa (A-4)	2/1_EF1a_FLEX_VGAT_pHluorine	vGAT (3)
ENS 004	2017-11-21	2/1	AAV1.eF1α.Flex.ASAP3b-GSS*3-Kv2.1 PRC.bGHpA	eF1α	Flex	ASAP3b	GSS*3-Kv2.1 PRC	bGHpA	pAAV(2566)-EF1alpha-Flex-ASAP3b-Kv	A-46	LRA1	pENTR-L1- EF1alpha -R5 (A-19 #BP1)	pENTR-L2- Flex-ASAP3b-Kv -L5 (A-265 #6)	2566-pDEST-SMD2-Rfa (A-4)	2/1 (2566) eF1a.Flex.ASAP3 (aka ASAP3b) -Kv	4
ENS 005	2018-02-06	2/1	AAV1.eF1α.Flex.ASAP3b-GSS*3-Kv2.1 PRC.bGHpA	eF1α	Flex	ASAP3b	GSS*3-Kv2.1 PRC	bGHpA	pAAV(2566)-EF1a-FLEX-ASAP3b	A-47	LR6	pENTR-L1- EF1alpha -R5 (A-19 #BP1)	pENTR-L2- Flex-ASAP3b -L5 (A-267 #12)	2566-pDEST-SMD2-Rfa (A-4)	2/1 (2566) eF1a.Flex.ASAP3 (aka ASAP3b)	5
ENS 006	2018-02-06	2/1	AAV1.eF1α.Flex.ASAP3b-GSS*3-Kv2.1 PRC.bGHpA	eF1α	Flex	ASAP3b	GSS*3-Kv2.1 PRC	bGHpA	pAAV(2566)-EF1alpha-Flex-ASAP3b-Kv	A-46	LRA1	pENTR-L1- EF1alpha -R5 (A-19 #BP1)	pENTR-L2- Flex-ASAP3b- Kv -L5 (A-265 #6)	2566-pDEST-SMD2-Rfa (A-4)	2/1 (2566) eF1a.Flex.ASAP3 (aka ASAP3b) -Kv	6
ENS 007	2018-02-18	2/1	AAV1.eF1α.fDiO.ASAP3b-GSS*3-Kv2.1 PRC.bGHpA	eF1α	fDiO	ASAP3b	GSS*3-Kv2.1 PRC	bGHpA	pAAV(2566)-EF1a.long-Flex(frt)-ASAP3b	A-60	LR4	pENTR-L1- EF1alpha -R5 (A-19 #BP1)	pENTR-L2- frt-ASAP3b- L5 (A-60bis #G3)	2566-pDEST-SMD2-Rfa (A-4)	2/1 (2566) eF1a.Flex(frt).ASAP3 (aka ASAP3b)	7
ENS 010	2018-04-19	2/1	AAV1.eF1α.Flex.ASAP3b-GSS*3-Kv2.1 PRC.WPRE.bGHpA	eF1α	Flex	ASAP3b	GSS*3-Kv2.1 PRC	WPRE-bGHpA	pAAV(2566)-EF1alpha-Flex-ASAP3b-Kv	A-46	LRA1	pENTR-L1- EF1alpha -R5 (A-19 #BP1)	pENTR-L2- Flex-ASAP3b-Kv -L5 (A-265 #6)	2566-pDEST-SMD2-Rfa (A-4)	2/1 (2566) eF1a.Flex.ASAP3.WPRE (insulated) (aka ASAP3b)	10
ENS 012	2018-04-27	2/1	AAV1.eF1α.fDiO.ASAP3b-GSS*3-Kv2.1 PRC.bGHpA	eF1α	fDiO	ASAP3b	GSS*3-Kv2.1 PRC	bGHpA	pAAV(2566)-EF1a.long-Flex(frt)-ASAP3b	A-60	LR4	pENTR-L1- EF1alpha -R5 (A-19 #BP1)	pENTR-L2- frt-ASAP3b- L5 (A-60bis #G3)	2566-pDEST-SMD2-Rfa (A-4)	2/1 (2566) eF1a.Flex(frt).ASAP3 (aka ASAP3b)	12
ENS 013	2018-04-27	2/retro	AAVretro.L7₁.CRE.bGHpA	L7₁		CRE		bGHpA	pAAV(2566)-L7(1kb)-Cre (KOZAK ATG Cre)	A-31	LR5	pENTR-L1-L7deltaAUG 1B scanned (1kb)-R5 ( BP L7#1)	pENTR-L5-Cre-L2 (A-29 #4)	2566-pDEST-SMD2-Rfa (A-4)	2/retro (2566) L7(1.0 kb)-cre	13
ENS 014	2018-07-20	2/1	AAV1.eF1α.Flex.tau-BirA(R118G).bGHpA	eF1α	Flex	BirA(R118G)	tau	bGHpA	pAAV(2655).EF1a.Flex.tau-BirA(R118G)	A-61	LR6	pENTR-L1- EF1alpha -R5 (A-19 #BP1)	pENTR-L2- Flex-tau-BirA(R118G) -L5 (A-266 #G9)	2566-pDEST-SMD2-Rfa (A-4)	2/1 (2566) eF1a FLEX(lox) Tau-BirA	14
ENS 015	2018-07-20	2/1	AAV1.eF1α.Flex.iC++-TS-eYFP//P2A-ChrimsonR.bGHpA	eF1α	Flex	iC++-TS-eYFP//P2A-ChrimsonR	TS	bGHpA	pAAV(2566)-EF1a.long-Flex-iC++.TS.P2A-ChrimsonR	A-20	LR2	pENTR-L1- EF1alpha -R5 (A-19 #BP1)	pENTR-L2- EYFP TS IC++ ChrimsonR -L5 (A-18#G1)	2566-pDEST-SMD2-Rfa (A-4)	2/1 (2566) eF1a FLEX(lox) IC++ .-eYFP.P2A ChrimsonR	15
ENS 016	2018-07-20	2/1	AAV1.eF1α.Flex.Chronos//P2A-tdTom.bGHpA	eF1α	Flex	Chronos//P2A-tdTom		bGHpA	pAAV(2566)-Ef1alpha-Flex-chronos 2A tomato	A-44	6	pENTR-L1- EF1alpha -R5 (A-19 #BP1)	pENTR-L2- Flex-chronos-2A-tomato v2 -L5 (A-9 #3 )	2566-pDEST-SMD2-Rfa (A-4)	2/1 (2566) eF1a FLEX(lox)Chronos P2A tdTomato	16
ENS 017	2018-07-20	2/1	AAV1.L7₃.FLPo-nls.bGHpA	L7₃		FLPo	nls	bGHpA	pAAV(2566)-L7_AUG-1B(3kb)-FLPo v2	A-70	LR2	pENTR-L1- L7∆AUG-1B-nlsFLPo -L2 (A-68 #G1.3)		2566-pDEST-SMD2-Rfa (A-4)	2/1 (2566) L7(3.0 kb)-nls.FLPo	17
ENS 018	2018-07-20	2/1	AAV1.eF1α.Flex.ASAP3b-GSS*3-Kv2.1 PRC.WPRE.bGHpA	eF1α	Flex	ASAP3b	GSS*3-Kv2.1 PRC	WPRE-bGHpA	pAAV(2566)-EF1a.long-Flex(lox)-ASAP3b WPRE fix (insulated)	A-62	G7				2/1 (2566) eF1a.Flex.ASAP3.WPRE (insulated) (aka ASAP3b)	18
ENS 019	2018-10-25	2/1	AAV1.eF1α.Flex.ASAP3b-GSS*3-Kv2.1 PRC.WPRE.bGHpA	eF1α	Flex	ASAP3b	GSS*3-Kv2.1 PRC	WPRE-bGHpA	pAAV(2655)-EF1a.long-Flex(lox)-ASAP3b-Kv WPRE fix (insulated)	A-74	46.3				2/1 (2566) eF1a.Flex.ASAP3-Kv.WPRE (insulated) (aka ASAP3b)	19
ENS 020	2018-10-25	2/1	AAV1.eF1α.Flex.ASAP3b-GSS*3-Kv2.1 PRC.WPRE.bGHpA	eF1α	Flex	ASAP3b	GSS*3-Kv2.1 PRC	WPRE-bGHpA	pAAV(2655)-EF1a.long-Flex(lox)-ASAP3b-Kv WPRE fix (insulated)	A-74	46.3				2/1 (2566) eF1a.Flex.ASAP3-Kv.WPRE (insulated) (aka ASAP3b)	20
ENS 021	2018-11-29	2/1	AAV1.eF1α.fDiO.ASAP3b-GSS*3-Kv2.1 PRC.WPRE.bGHpA	eF1α	fDiO	ASAP3b	GSS*3-Kv2.1 PRC	WPRE-bGHpA	pAAV(2566)-EF1alpha-Frt-ASAP3b-Kv-WPRE fix (insulated)(1)	A-77	LRKV2	pENTR-L1- EF1alpha -R5 (A-19 #BP1)	pENTR-L2- Frt-ASAP3b-Kv -L5 (A-75 #7 )	2566-pDEST-SMD2-Rfa-WPRE fix (insulated) (A-63 #3)	2/1 (2566) eF1a.long-Flex(frt)-ASAP3b-Kv WPRE fix (insulated)	21
ENS 022	2018-11-29	2/1	AAV1.L7₀.₆.CRE.bGHpA	L7₀.₆		CRE		bGHpA	pAAV(2566)-L7-6-Cre	A-78	L7.6 2	pENTR L1- L7-6 -R5 ( A-76 #E)	pENTR-L5- Cre -L2 ( A-29 #BP4)	2566-pDEST-SMD2-Rfa (A-4)	2/1 (2566).L7-6.Cre	22
ENS 023	2018-12-03	2/1	AAV1.c-kit2.2.HA-GFP.bGHpA	c-kit2.2		HA-GFP		bGHpA	(2566)pEXP-AAV-SMD2-Rfa ckit 2.2 HA-GFP	A-84	1	pENTR L1- ckit 2.2 HA-GFP -L2 (A-82 #BP222)		2566-pDEST-SMD2-Rfa (A-4)	2/1-AAV-SMD2-Rfa ckit 2.2 HA-GFP	23
ENS 024	2018-12-03	2/1	AAV1.c-kit1.2.HA-GFP.bGHpA	c-kit1.2		HA-GFP		bGHpA	(2566)pEXP-AAV-SMD2-Rfa ckit 1.2 HA-GFP	A-85	2	pENTR L1- ckit 1.2 HA-GFP -L2 (A-81#BP122)		2566-pDEST-SMD2-Rfa (A-4)	2/1-AAV-SMD2-Rfa ckit 1.2 HA-GFP	24
ENS 025	2018-12-07	2/1	AAV1.eF1α.Flex.Chronos//P2A-mRuby.WPRE.bGHpA	eF1α	Flex	Chronos//P2A-mRuby		WPRE-bGHpA	pAAV(2566)-EF1alpha-Flex-chronos 2A mRuby2-WPRE fix (insulated)	A-86	2	pENTR-L1- EF1alpha -R5 (A-19 #BP1)	pENTR-L2- Flex-chronos 2A mRuby -L5 (A-83 #G2)	2566-pDEST-SMD2-Rfa-WPRE fix (insulated) (A-63 #3)	2/1 (2566) ef1a FLEX chronos 2A mRuby2 WPRE fix (insulated)	25
ENS 026	2018-12-07	2/1	AAV1.eF1α.fDiO.mRuby.WPRE.bGHpA	eF1α	fDiO	mRuby		WPRE-bGHpA	pAAV(2566)-EF1alpha-Frt-mRuby2-WPRE-1	A-88	LR1	pENTR-L1- EF1alpha -R5 (A-19 #BP1)	pENTR-L2- Frt-mRuby -L5 (A-87 #1 )	2566-pDEST-SMD2-Rfa-WPRE fix (insulated) (A-63 #3)	2/1 (2566) eF1a.long-Flex(frt)-mRuby2.WPRE-1	26
ENS 027	2018-12-13	2/1	AAV1.eF1α.Flex.tau-BirA(R118G).WPRE.bGHpA	eF1α	Flex	BirA(R118G)	tau	WPRE-bGHpA	pAAV(2655)-EF1alpha-Flex-tau-BirA(R118G)-WPRE fix (insulated)	A-72	61.2				2/1 (2566).eF1a.Flex.tau-BirA(R118G)-HA WPRE fix	27
ENS 029	2019-02-18	2/1	AAV1.eF1α.fDiO.ASAP3b-GSS*3-Kv2.1 PRC.WPRE.bGHpA	eF1α	fDiO	ASAP3b	GSS*3-Kv2.1 PRC	WPRE-bGHpA	pAAV(2655)-EF1alpha-Frt-ASAP3b-Kv-WPRE fix (insulated)(1)	A-77	LRKV2	pENTR-L1- EF1alpha -R5 (A-19 #BP1)	pENTR-L2- Frt-ASAP3b-Kv -L5 (A-75 #7 )	2566-pDEST-SMD2-Rfa-WPRE fix (insulated) (A-63 #3)	2/1 (2566) eF1a.long-Flex(frt)-ASAP3b-Kv WPRE fix (insulated)	29
ENS 032	2019-03-23	2/1	AAV1.eF1α.Flex.Chronos//P2A-mRuby.WPRE.bGHpA	eF1α	Flex	Chronos//P2A-mRuby		WPRE-bGHpA	pAAV(2566)-EF1alpha-Flex-chronos 2A mRuby2-WPRE fix (insulated)	A-86	2	pENTR-L1- EF1alpha -R5 (A-19 #BP1)	pENTR-L2- Flex-chronos 2A mRuby -L5 (A-83 #G2)	2566-pDEST-SMD2-Rfa-WPRE fix (insulated) (A-63 #3)	2/1 (2566) ef1a FLEX chronos 2A mRuby2 WPRE (try to improve titer of prep #25)	32
ENS 034	2019-04-12	2/1	AAV1.eF1α.fDiO.tdTom.WPRE.bGHpA	eF1α	fDiO	tdTom		WPRE-bGHpA	pAAV(2566)-EF1alpha-Frt-tdTom-WPRE	A-112-(aka A-146)	21	pENTR-L1- EF1alpha -R5 (A-19 #BP1)	pENTR-L2- Frt-tdTom -L5 (A-136 #G6 )	2566-pDEST-SMD2-Rfa-WPRE fix (insulated) (A-63 #3)	2/1 (2566) eF1a-Flex(frt)-tdTom.WPRE (A112) Note: Mutation at 3' end.	34
ENS 035	2019-06-23	2/1	AAV1.TRE.fDiO.ASAP3b-GSS*3-Kv2.1 PRC.WPRE.bGHpA	TRE	fDiO	ASAP3b	GSS*3-Kv2.1 PRC	WPRE-bGHpA	pAAV(2566)-TRE-Frt-ASAP3b-Kv-WPRE fix (insulated)	A-120	LR1	pENTR-L1- TRE -R5 (A-105 #BP TRE3 )	pENTR-L2- Frt-ASAP3b-Kv -L5 (A-75 #7)	2566-pDEST-SMD2-Rfa-WPRE fix (insulated) (A-63 #3)	2/1-(2566) TRE-Flex(frt).ASAP3b-Kv.WPRE	35
ENS 039	2019-07-10	2/1	AAV1.TRE.CRE.WPRE.bGHpA	TRE		CRE		WPRE-bGHpA	pAAV(2566)-TRE-Cre-WPRE	A-107	LR4 and LR5?	pENTR-L1- TRE -R5 (#BP TRE3 A-105)	pENTR-L5- Cre -L2 ( A-29 #BP4)	2566-pDEST-SMD2-Rfa-WPRE fix (insulated) (A-63 #3)	2/1 (2566)-TRE-Cre-WPRE	39
ENS 040	2019-07-10	2/1	AAV1.L7₃.CRE.bGHpA	L7₃		CRE		bGHpA	pAAV(2566)-L7_AUG-1B(3kb)-Cre v2	A-71	LR6 and LR8?	pENTR-L1- L7_AUG-1B(3kb)-Cre -L2 (A-69 #G3.4)		2566-pDEST-SMD2-Rfa (A-4)	2/1 (2566) L7 3kb CRE (pAAV(2566)-L7∆AUG-1B-Cre v2)	40
ENS 041	2019-07-16	2/1	AAV1.L7₃.tTA.bGHpA	L7₃		tTA		bGHpA	pAAV(2566)-L7_AUG-1B-tTA	A-122	1 anf 3?	pENTR-L1- L7∆AUG-1B-tTA -L2 (A-121 #1)		2566-pDEST-SMD2-Rfa (A-4)	2/1 (2566) /L7(3kb).tTA (pAAV(2566)-L7∆AUG-1B-tTA)	41
ENS 042	2019-07-16	2/1	AAV1.eF1α.Flex.iC++-TS-eYFP//P2A-ChrimsonR.bGHpA	eF1α	Flex	iC++-TS-eYFP//P2A-ChrimsonR	TS	bGHpA	pAAV(2566)-EF1a.long-Flex-iC++.TS.P2A-ChrimsonR	A-20	LR2	pENTR-L1- EF1alpha -R5 (A-19 #BP1)	pENTR-L2- EYFP TS IC++ ChrimsonR -L5 (A-18 #G1)	2566-pDEST-SMD2-Rfa (A-4)	2/1 (2566) eF1a FLEX(lox) IC++ .-eYFP.P2A ChrimsonR	42
ENS 049	2020-10-03	2/1	AAV1.eF1α.fDiO.JEDI2P-GSS*3-Kv2.1 PRC.WPRE.bGHpA	eF1α	fDiO	JEDI2P	GSS*3-Kv2.1 PRC	WPRE-bGHpA	pAAV(2566)-EF1alpha.long-Frt-JEDI-2P-Kv WPRE fix (insulated)	A-149	LR3	pENTR-L1- EF1alpha -R5 (A-19 #BP1)	pENTR-L2- Frt-JEDI-2P-Kv -L5 (A-148 #G12)	2566-pDEST-SMD2-Rfa-WPRE fix (insulated) (A-63 #3)	2/1 (2655)-EF1a.long-Flex(frt)-JEDI-2P-Kv WPRE fix (insulated)	49
ENS 050	2020-10-03	2/1	AAV1.eF1α.fDiO.tdTom.WPRE.bGHpA	eF1α	fDiO	tdTom		WPRE-bGHpA	pAAV(2566)-EF1alpha-Frt-tdTom.WPRE	A-146	22	pENTR-L1- EF1alpha -R5 (A-19 #BP1)	pENTR-L2- Frt-tdTom -L5 (A-136 #G6 )	2566-pDEST-SMD2-Rfa-WPRE fix (insulated) (A-63 #3)	2/1 (2655)-eF1a-Flex(frt)-tdTom.WPRE (A146) redo of prep 034	50
ENS 051	2020-10-03	2/retro	AAVretro.L7₃.FLPo-nls.bGHpA	L7₃		FLPo	nls	bGHpA	pAAV(2566)-L7_AUG-1B(3kb)-FLPo v2	A-70	LR2	pENTR-L1- L7∆AUG-1B-nlsFLPo -L2 (A-68 #G1.3)		2566-pDEST-SMD2-Rfa (A-4)	2/retro (2655) L7(3.0 kb)-nls.FLPo	51
ENS 052	2021-01-20	2/1	AAV1.eF1α.fDiO.JEDI2P-GSS*3-Kv2.1 PRC.WPRE.bGHpA	eF1α	fDiO	JEDI2P	GSS*3-Kv2.1 PRC	WPRE-bGHpA	pAAV(2566)-EF1alpha.long-Frt-JEDI-2P-Kv WPRE fix (insulated)	A-149	LR3	pENTR-L1- EF1alpha -R5 (A-19 #BP1)	pENTR-L2- Frt-JEDI-2P-Kv -L5 (A-148 #G12)	2566-pDEST-SMD2-Rfa-WPRE fix (insulated) (A-63 #3)	2/1 (2655)-EF1a.long-Flex(frt)-JEDI-2P-Kv WPRE fix (insulated)	52
ENS 055	2021-01-20	2/1	AAV1.L7₃.eGFP.WPRE.bGHpA	L7₃		eGFP		WPRE-bGHpA	pAAV(2566)- L7(3kb)-eGFP- WPRE fix (insulated)	A-152	2 and 3?	pENTR-L1- L7(3kb)-eGFP -L2 (A-150#G1)		2566-pDEST-SMD2-Rfa-WPRE fix (insulated) (A-63 #3)	2/1(2566)-L7_AUG-1B(3kb)-EGFP-WPRE	55
ENS 056	2021-01-28	2/1	AAV1.L7₃.eGFP-CAAX.WPRE.bGHpA	L7₃		eGFP	CAAX	WPRE-bGHpA	pAAV(2566)- L7(3kb) eGFP-CAAX- WPRE fix (insulated)	A-153	4	pENTR-L1- L7(3kb)-eGFP-CAAX -L2 ( A151#G1)		2566-pDEST-SMD2-Rfa-WPRE fix (insulated) (A-63 #3)	2/1(2655)-L7(3kb).GFP-CAAX.WPRE	56
ENS 058	2021-01-28	2/1	AAV1.hSyn.FLPo-nls.WPRE.bGHpA	hSyn		FLPo	nls	WPRE-bGHpA	pAAV(2566)-phSyn-Kozak-nls-FLPo	A-157	LR4	pENTR-L1- phSyn -R5 (A-109 #BP3)	pENTR-L5- Kozak-FLPo -L2 (A-101 #BP1)	2566-pDEST-SMD2-Rfa (A-4)	2/1-(2655)-phSyn-Kozak-nls-FLPo (w/o WPRE)	58
ENS 059	2021-01-28	2/1	AAV1.hSyn.CRE.WPRE.bGHpA	hSyn		CRE		WPRE-bGHpA	pAAV(2566)-phSyn-Cre	A-156	LR1	pENTR-L1- phSyn -R5 (A-109 #BP3)	pENTR-L5- Cre -L2 ( A-29 #BP4)	2566-pDEST-SMD2-Rfa (A-4)	2/1(2655)-phSyn-Cre (w/o WPRE)	59
ENS 061	2021-04-29	2/1	AAV1.hSyn.fDiO.tdTom.WPRE.bGHpA	hSyn	fDiO	tdTom		WPRE-bGHpA	pAAV(2566)-phSyn-Frt-tdTom-WPRE	A-147	25	pENTR-L1- phSyn -R5 (A-109 #BP3)	pENTR-L2- Frt-tdTom -L5 (A-136 #G6 )	2566-pDEST-SMD2-Rfa-WPRE fix (insulated) (A-63 #3)	2/1-(2655)-phSyn-Flex(frt)-tdTom.WPRE	61
ENS 062	2021-09-18	2/1	AAV1.hSyn.Flex.JEDI2P-GSS*3-Kv2.1 PRC.WPRE.bGHpA	hSyn	Flex	JEDI2P	GSS*3-Kv2.1 PRC	WPRE-bGHpA	pAAV(2566)-phSyn-Flex-JEDI-2P-Kv-WPRE fix (insulated)	A-165	1	pENTR-L1- phSyn -R5 (A-109 #BP3)	pENTR-L2- Flex -JEDI-2P-Kv -L5 (A-164 #13)	2566-pDEST-SMD2-Rfa-WPRE fix (insulated) (A-63 #3)	2/1.(2655)-phSyn-Flex-JEDI-2P-Kv WPRE fix (insulated)	62
ENS 063	2021-09-18	2/1	AAV1.hSyn.Flex.2Photron-TS-ER-Kv2.1 PRC.WPRE.bGHpA	hSyn	Flex	2Photron	TS-ER-Kv2.1 PRC	WPRE-bGHpA	pAAV(2566)-phSyn-Flex-KlebsormidiumRh_I82E__DciN-HaloI4-TS-ER-ST-WPRE	A-163	LR1	pENTR-L1- phSyn -R5 (A-109 #BP3)	pENTR-L2- Flex -Klebsormid I82E -L5 (A-162# K 1)	2566-pDEST-SMD2-Rfa-WPRE fix (insulated) (A-63 #3)	2/1.(2655)phSyn-flex-KlebsormidiumRh_I82E__DciN-HaloI4-TS-ER-ST-WPRE	63
ENS 068	2021-10-30	2/1	AAV1.TRE.fDiO.tdTom.WPRE.bGHpA	TRE	fDiO	tdTom		WPRE-bGHpA	pAAV(2566)-TRE-Flex(frt)-tdTom.WPRE	A-183	LR24	pENTR-L1-TRE-R5 (#BP TRE3 A-105)	pENTR-L2-Flex(frt)-tdTom -L5 (A-136 #G6 )	2566-pDEST-SMD2-Rfa-WPRE fix (insulated) (A-63 #1)	2/1.TRE.fDiO.tdTom	68
ENS 069	2021-10-30	2/1	AAV1.hSyn.fDiO(OFF).mCAR-MYC.WPRE.bGHpA	hSyn	fDiO(OFF)	mCAR-MYC		WPRE-bGHpA	pAAV(2566)-phSyn-Flex(frt)OFF-mCAR-myc WPRE fix (insulated)	A-182	LR13 et LR14?	pENTR-L1-phSyn-R5 (A-109 #BP3)	pENTR-L2-frt-OFF- mCAR-myc -L5 (A-167 #7 )	2566-pDEST-SMD2-Rfa-WPRE fix (insulated) (A-63 #1)	2/1.hSyn.fDiO(OFF).mCAR	69
ENS 072	2022-05-03	2/1	AAV1.TRE.fDiO.JEDI2P-GSS*3-Kv2.1 PRC.WPRE.bGHpA	TRE	fDiO	JEDI2P	GSS*3-Kv2.1 PRC	WPRE-bGHpA	pAAV(2566)-TRE-Frt-JEDI-2P-Kv	A-193	14	pENTR-L1- TRE -R5 (A-105 #BP TRE3 )	pENTR-L2- Frt-JEDI-2P-Kv -L5 (A-148 #G12)	2566-pDEST-SMD2-Rfa-WPRE fix (insulated) (A-63 #3)	2/1.AAV(2655).TRE.Flex(frt).JEDI-2P-Kv A-193	72
ENS 073	2022-05-03	2/1	AAV1.eF1α.Flex.Chronos//P2A-tdTom.WPRE.bGHpA	eF1α	Flex	Chronos//P2A-tdTom		WPRE-bGHpA	pAAV(2566)-EF1alpha-Flex-chronos 2A tdTomato-WPRE fix (insulated)	A-73	44.10				2/1 EF1a(long) FLEX chronos-2A-tomato v2 WPRE fix (insulated) A-73	73
ENS 074	2022-07-12	2/1	AAV1.CAG.fDiO.tdTom.WPRE.bGHpA	CAG	fDiO	tdTom		WPRE-bGHpA	pAAV(2566)-CAG-Frt-tdTom.WPRE	A-181	LR7	pENTR221-CAG.Pro (A-174 #1)	pENTR-L2- Frt-tdTom -L5 (A-136 #G6 )	2566-pDEST-SMD2-Rfa-WPRE fix (insulated) (A-63 #3)	2/1.CAG.fDiO.tdTom A-181	74
ENS 076	2022-07-12	2/1	AAV1.TRE.Flex.iRFP670.WPRE.bGHpA	TRE	Flex	iRFP670		WPRE-bGHpA	pAAV(2566)-TRE-DIO-iRFP670-f	A-180	LR2	pENTR-L1- TRE -R5 (A-105 #BP TRE3 )	pENTR-L2- Flex-iRFP670 -L5 (A-179 #G3)	2566-pDEST-SMD2-Rfa-WPRE fix (insulated) (A-63 #3)	2/1.AAV(2655)-TRE-DIO-iRFP670-f A-180	76
ENS 077	2022-07-12	2/1	AAV1.TRE.fDiO.Bbw4.0 (oScarlet).W3SL.SV40pA	TRE	fDiO	Bbw4.0 (oScarlet)		W3SL-SV40pA	pAAV(2566)-TRE-Frt- (F5)-Bbw4.0 (oScarlet)	A-195	3	pENTR-L1- TRE -R5 (A-105 #BP TRE3 )	pENTR-L2- Frt(F5)-Bbw4.0 (oScarlet) -L5 (A-194 #2)	2566- pDEST-SMD2-Rfa-W3SL-SV40pA (bis) (A-186 #G3)	2/1.AAV.2655-W3SL-SV40pA (bis) TRE.FRT(F5).Bbw4.0 (oScarlet)	77
ENS 078	2022-10-11	2/9	AAV9.GfaABC1D.Flex.JEDI2P-GSS*3-Kv2.1 PRC.WPRE.bGHpA	GfaABC1D	Flex	JEDI2P	GSS*3-Kv2.1 PRC	WPRE-bGHpA	pAAV(2566).GFA-abc1d-Flex-JEDI-2P-Kv	A-199	7	pENTR-L1- GFA-abc1d -R5 ( A-198 #2)	pENTR-L2- Flex -JEDI-2P-Kv -L5 (A-164 #13 )	pAAV(2566)- WPRE fix (insulated) (A-63 #5)	2/9.GFA-abc1d.Flex(lox).JEDI-2P-Kv A-199	78
ENS 079	2022-10-11	2/9	AAV9.TRE.fDiO.JEDI2P-GSS*3-Kv2.1 PRC.WPRE.bGHpA	TRE	fDiO	JEDI2P	GSS*3-Kv2.1 PRC	WPRE-bGHpA	pAAV(2566)-TRE-Frt-JEDI-2P-Kv	A-193	14	pENTR-L1- TRE -R5 (A-105 #BP TRE3 )	pENTR-L2- Frt-JEDI-2P-Kv -L5 (A-148 #G12)	2566-pDEST-SMD2-Rfa-WPRE fix (insulated) (A-63 #3)	2/9.TRE.Flex(frt).JEDI2P-Kv A-193	79
ENS 080	2022-10-11	2/PHPeB	AAV-PHP.eB.TRE.fDiO.JEDI2P-GSS*3-Kv2.1 PRC.WPRE.bGHpA	TRE	fDiO	JEDI2P	GSS*3-Kv2.1 PRC	WPRE-bGHpA	pAAV(2566)-TRE-Frt-JEDI-2P-Kv	A-193	14	pENTR-L1- TRE -R5 (A-105 #BP TRE3 )	pENTR-L2- Frt-JEDI-2P-Kv -L5 (A-148 #G12)	2566-pDEST-SMD2-Rfa-WPRE fix (insulated) (A-63 #3)	2/PHPeB.TRE.Flex(frt).JEDI-2P-Kv A-191	80
ENS 081	2022-11-22	2/1	AAV1.CAG.fDiO.JEDI2P-GSS*3-Kv2.1 PRC.WPRE.bGHpA	CAG	fDiO	JEDI2P	GSS*3-Kv2.1 PRC	WPRE-bGHpA	pAAV(2566)-CAG-Frt-JEDI-2P-Kv	A-191	5	pENTR221-CAG.Pro (A-174 #1)	pENTR-L2- Frt-JEDI-2P-Kv -L5 (A-148 #G12)	2566-pDEST-SMD2-Rfa-WPRE fix (insulated) (A-63 #3)	2/1.AAV(2655).CAG.Flex(frt).JEDI-2P-Kv A-191	81
ENS 082	2022-11-22	2/1	AAV1.CAG.Flex.JEDI2P-GSS*3-Kv2.1 PRC.WPRE.bGHpA	CAG	Flex	JEDI2P	GSS*3-Kv2.1 PRC	WPRE-bGHpA	pAAV(2566)-CAG-Flex-JEDI-2P-Kv	A-192	6	pENTR221-CAG.Pro (A-174 #1)	pENTR-L2- Flex-JEDI-2P-Kv -L5 (A-164 #12 )	2566-pDEST-SMD2-Rfa-WPRE fix (insulated) (A-63 #3)	2/1.AAV(2655).CAG.Flex(lox).JEDI-2P-Kv A-192	82
ENS 083	2022-11-22	2/9	AAV9.CAG.fDiO.JEDI2P-GSS*3-Kv2.1 PRC.WPRE.bGHpA	CAG	fDiO	JEDI2P	GSS*3-Kv2.1 PRC	WPRE-bGHpA	pAAV(2566)-CAG-Frt-JEDI-2P-Kv	A-191	5	pENTR221-CAG.Pro (A-174 #1)	pENTR-L2- Frt-JEDI-2P-Kv -L5 (A-148 #G12)	2566-pDEST-SMD2-Rfa-WPRE fix (insulated) (A-63 #3)	2/9.AAV(2655).CAG.Flex(frt).JEDI-2P-Kv A-191	83
ENS 084	2022-11-22	2/9	AAV9.CAG.Flex.JEDI2P-GSS*3-Kv2.1 PRC.WPRE.bGHpA	CAG	Flex	JEDI2P	GSS*3-Kv2.1 PRC	WPRE-bGHpA	pAAV(2566)-CAG-Flex-JEDI-2P-Kv	A-192	6	pENTR221-CAG.Pro (A-174 #1)	pENTR-L2- Flex-JEDI-2P-Kv -L5 (A-164 #12 )	2566-pDEST-SMD2-Rfa-WPRE fix (insulated) (A-63 #3)	2/9.AAV(2655).CAG.Flex(lox).JEDI-2P-Kv A-192	84
ENS 085	2023-02-27	2/9	AAV9.CAG.fDiO.JEDI2P-GSS*3-Kv2.1 PRC.WPRE.bGHpA	CAG	fDiO	JEDI2P	GSS*3-Kv2.1 PRC	WPRE-bGHpA	pAAV(2566)-CAG-Frt-JEDI-2P-Kv	A-191	5	pENTR221-CAG.Pro (A-174 #1)	pENTR-L2- Frt-JEDI-2P-Kv -L5 (A-148 #G12)	2566-pDEST-SMD2-Rfa-WPRE fix (insulated) (A-63 #3)	2/9.AAV(2655).CAG.Flex(frt).JEDI-2P-Kv A-191	85
ENS 086	2023-02-27	2/1	AAV1.hSyn.Flex.JEDI2P-GSS*3-TS-ER-Kv2.1 PRC.WPRE.bGHpA	hSyn	Flex	JEDI2P	GSS*3-TS-ER-Kv2.1 PRC	WPRE-bGHpA	pAAV(2566)-hSyn-Flex-JEDI-2P-TS-ER-PRCS-WPRE	A-201	4	pENTR-L1- phSyn -R5 (A-109 #BP3)	pENTR-L2- Flex-JEDI-2P-TS-ER-ST -L5 (A-200 #1S)	2566-pDEST-SMD2-Rfa-WPRE fix (insulated) (A-63 # 1)	2/1.AAV(2655).hSyn-flex-JEDI-2P_TS-ER-PRCS-WPRE A-201	86
ENS 088	2023-07-12	2/1	AAV1.hSyn.Flex.JEDI2P-GSS*3-TS-ER-Kv2.1 PRC.WPRE.bGHpA	hSyn	Flex	JEDI2P	GSS*3-TS-ER-Kv2.1 PRC	WPRE-bGHpA	pAAV(2566)-hSyn-Flex-JEDI-2P_TS-ER-PRCS-WPRE	A-201	4	pENTR-L1- phSyn -R5 (A-109 #BP3)	pENTR-L2- Flex-JEDI-2P-TS-ER-ST -L5 (A-200 #1S)	2566-pDEST-SMD2-Rfa-WPRE fix (insulated) (A-63 # 1)	2/1.AAV(2655).hSyn-flex-JEDI-2P_TS-ER-PRCS-WPRE A-201	88
ENS 089	2023-07-12	2/1	AAV1.CAG.Flex.JEDI2P-GSS*3-Kv2.1 PRC.WPRE.bGHpA	CAG	Flex	JEDI2P	GSS*3-Kv2.1 PRC	WPRE-bGHpA	pAAV(2566)-CAG-Flex-JEDI-2P-Kv	A-192	6	pENTR221-CAG.Pro (A-174 #1)	pENTR-L2- Flex-JEDI-2P-Kv -L5 (A-164 #12 )	2566-pDEST-SMD2-Rfa-WPRE fix (insulated) (A-63 #3)	2/1.AAV(2655).CAG.Flex(lox).JEDI-2P-Kv A-192	89
ENS 090	2023-07-12	2/9	AAV9.GfaABC1D-βG.Flex.JEDI2P.WPRE.bGHpA	GfaABC1D-βG	Flex	JEDI2P		WPRE-bGHpA	pAAV(2566)-GFAabc1d-bG-Flex-JEDI-2P-stop	A-204	LR1	2689_pENTR-1-5-GFA-betaglobine (A-202 #1)	pENTR-L2- Flex-Jedi stop -L5 (A-203 #5 )	2566-pDEST-SMD2-Rfa-WPRE fix (insulated) (A-63 # 1)	2/9.AAV(2655).GFAabc1d-bG.Flex(lox).JEDI-2P A-204	90
ENS 091	2024-02-17	2/1	AAV1.TRE.fDiO.JEDI2P-GSS*3-Kv2.1 PRC.WPRE.bGHpA	TRE	fDiO	JEDI2P	GSS*3-Kv2.1 PRC	WPRE-bGHpA	pAAV(2566)-TRE-Frt-JEDI-2P-TS-ER-PRCS-WPRE	A-209	LR6	pENTR-L1- TRE -R5 (A-105 #BP TRE3 )	pENTR-L2- Frt-JEDI-TS-ER-PRCS -L5 (A-208 #1)	2566-pDEST-SMD2-Rfa-WPRE fix (insulated) (A-63 # 1)	2/1.AAV(2655).TRE.Flex(frt).JEDI-2P-TS-ER-PRCS-WPRE A-209	91
ENS 092	2024-09-10	2/1	AAV1.TRE.fDiO.JEDI2P-GAP-43.WPRE.bGHpA	TRE	fDiO	JEDI2P	GAP-43	WPRE-bGHpA	pAAV(2566)-TRE-Frt-GAP43-JEDI-2P-stop-WPRE	A-211	LR5	pENTR-L1- TRE -R5 (A-105 #BP TRE3 )	pENTR-L2- Frt-GAP43-JEDI-stop -L5 (A-210 #G4)	2566-pDEST-SMD2-Rfa-WPRE fix (insulated) (A-63 # 1)	2/1.AAV-TRE- Flex(frt)-GAP43-JEDI2P-stop-WPRE (A211)	92
ENS 093	2024-09-10	2/1	AAV1.hSyn.Flex.VADER1//P2A-PsChr2-GSS*3-TS-ER-Kv2.1 PRC.WPRE.bGHpA	hSyn	Flex	VADER1//P2A-PsChr2	GSS*3-TS-ER-Kv2.1 PRC	WPRE-bGHpA	pAAV(2566)-hSyn- Flex-VADER-GSS-3-TS-ER-PRC-P2A-PsChr2-WPRE	A-235	LR4	pENTR-L1- phSyn -R5 (A-109 #BP3)	pENTR-L2- Flex-VADER-GSS-3-TS-ER-PRC.P2A.PsChr2 -L5 (A-234 #66)	2566-pDEST-SMD2-Rfa-WPRE fix (insulated) (A-63 #1)	2/1.AAV-hSyn- Flex-VADER-GSS-3-TS-ER-PRC.P2A.PsChR2-WPRE (A-235)	93
ENS 095	2025-06-03	2/TM6	AAV-TM6.eF1α.Flex.Crimson-CAAX.WPRE.bGHpA	eF1α	Flex	Crimson	CAAX	WPRE-bGHpA	pAAV(2566)-EF1alpha-Flex-Crimson CAAX	A-241	10	pENTR-L1- EF1alpha -R5 (A-19 #BP1)	pENTR-L2- Flex-Crimson CAAX -L5 (A263 # 3)	2566-pDEST-SMD2-Rfa-WPRE fix (insulated) (A-63 # 1)	2/TM6.AAV(2566)-EF1a-Flex-Crimson CAAX	95
ENS 101	2025-07-01	2/1	AAV1.eF1α.Flex.Crimson-CAAX.WPRE.bGHpA	eF1α	Flex	Crimson	CAAX	WPRE-bGHpA	pAAV(2566)-EF1alpha-Flex-Crimson CAAX	A-241	10	pENTR-L1- EF1alpha -R5 (A-19 #BP1)	pENTR-L2- Flex-Crimson CAAX -L5 (A263 # 3)	2566-pDEST-SMD2-Rfa-WPRE fix (insulated) (A-63 # 1)	2/1.AAV(2566)-EF1a-Flex-Crimson CAAX	101
ENS 102	2026-04-28	2/1	AAV1.eF1α.Flex.FORCE1f//P2A-Crimson-CAAX-GSS*3-Kv2.1 PRC.W3SL.SV40pA	eF1α	Flex	FORCE1f//P2A-Crimson-CAAX	GSS*3-Kv2.1 PRC	W3SL-SV40pA	pAAV(2566)-EF1alpha-Flex-force1f-codonoptkv2-1-P2A-CrimsonCAAX-W3SL	A-243	LR100	pENTR-L1- EF1alpha -R5 (A-19 #BP1)	pENTR-L2- Flex(lox).force1f-codonoptkv2-1.P2A.CrimsonCAAX -L5 (A-242 #60)	2566- pDEST-SMD2-Rfa-W3SL-SV40pA (bis) (A-186#G3)	2/1.AAV(2566).EF1a.Flex(lox).force1f-codonopt.kv2-1.P2A.Crimson-CAAX.W3SL	102
ENS 103	2026-04-28	2/1	AAV1.eF1α.Flex.JEDI2P//P2A-Crimson-CAAX-GSS*3-Kv2.1 PRC.W3SL.SV40pA	eF1α	Flex	JEDI2P//P2A-Crimson-CAAX	GSS*3-Kv2.1 PRC	W3SL-SV40pA	pAAV(2566)-EF1alpha-Flex-JEDI-2P-Kv-P2A-CrimsonCAAX-W3SL	A-245	LR15	pENTR-L1- EF1a long -R5 (A-19 #BP1)	pENTR-L2- Flex(lox).JEDI-2P-Kv.P2A.CrimsonCAAX -L5 (A-244 #75)	2566- pDEST-SMD2-Rfa-W3SL-SV40pA (bis) (A-186#G3)	2/1.AAV(2566).EF1a.Flex(lox).JEDI2P.kv2-1.P2A.Crimson-CAAX.W3SL	103

### Sheet: Other productions (36)
ENS number	Harvest date	Virus name (as recorded)	Production # (laboratory)	Source plasmid	Plasmid A-number	Clone
ENS 008	2018-02-18	2/1.AAVpEF1a-DIO-nls.FLPo-WPRE	8	Addgene 87306	A-48	5
ENS 009	2018-03-08	2/BR-1.CAG.Flex.ASAP3.WPRE (aka ASAP3b)	9	FSP 281	A-42
ENS 011	2018-04-19	2/BR-1.CAG.Flex.ASAP3.WPRE (aka ASAP3b)	11	FSP 281	A-42
ENS 028	2018-12-13	2/1-CMV-FLEX-TVAmCherry-2A-oG	28	pAAV-CMV-FLEX-TVAmCherry-2A-oG (gift Fabio)	A-79
ENS 030	2019-02-18	2/retro.AAVpEF1a-DIO-nls.FLPo-WPRE	30	Addgene 87306	A-48
ENS 031	2019-03-23	2/1-Ef1a-fDIO EYFP	31	Addgene 55641
ENS 033	2019-04-12	2/retro.AAV.eF1a-DIO-nls.FLPo-WPRE	33	Addgene 87306	A-48
ENS 036	2019-06-23	2/1-Syn1-tTA	36	Addgene 104109
ENS 037	2019-06-23	2/1-Ef1a-fDIO hChR2(H134R)-EYFP-WPRE	37	Addgene 55639
ENS 038	2019-07-10	AAV 1/TRE-tdTom-WPRE	38	Addgene 104112
ENS 043	2019-07-16	AAV BR1/AAV-CAG-FLEX-ASAP3b.WPRE	43	FSP 281	A-42
ENS 044	2019-12-06	2/1.AAV.eF1a-DIO-nls.FLPo-WPRE	44	Addgene 87306	A-48
ENS 045	2019-12-06	2/1.eF1.DiO.ASAP4g-Kv.WPRE	45	ML	A-124
ENS 046	2019-12-06	2/retro.AAV.eF1a-DIO-nls.FLPo-WPRE	46	Addgene 87306	A-48
ENS 047	2020-02-18	2/1-synP-FLEX-TVA66T-EGFP-P2A-B19G	47	Addgene 64097
ENS 048	2020-02-18	2/1-Ef1a-DIO-H2B-GFP-2A-oG-WPRE-hGH	48	Addgene 74289
ENS 053	2021-01-20	2/1 ef1 alpha DIO JEDI-2P KV (WPRE)	53	FSP 2164	A-143	3
ENS 054	2021-01-20	2/1-EF1α-FRT-FLEX-GtACR2-EYFP-Kv2.1C-linker-TlcnC	54	Addgene 114377	A-154
ENS 057	2021-01-28	2/1-AAV-Syn-SomaGCaMP7	57	Addgene 158759	A-155	3
ENS 060	2021-04-29	2/retro.AAV.eF1a-DIO-nls.FLPo-WPRE	60	Addgene 87306	A-48
ENS 064	2021-10-19	2/1.TRE.fDiO.GFP.IRES.tTA	64	Addgene 118026	A-172	1
ENS 065	2021-10-19	2/1.TRE.DiO.tdTom	65	Addgene 99116	A-169	1
ENS 066	2021-10-19	2/1.TRE.DiO.FLPo	66	Addgene 118027	A-173	1
ENS 067	2021-10-19	2/1.CAG.fDiO.mNeonGreen	67	Addgene 99133	A-177	1
ENS 070	2021-10-30	2/retro.ihSyn.DiO.tTA	70	Addgene 99121	A-185
ENS 071	2021-10-30	2/1.TRE-DIO-mTurquoise2	71	Addgene 99115	A-175
ENS 075	2022-07-12	2/2.eF1a-DIO-nls.FLPo-WPRE A-48	75	Addgene 87306	A-48
ENS 087	2023-07-12	2/1.AAV ef1 alpha DIO Jedi 2P KV A-143	87	FSP 2164	A-143	3
ENS 094	2025-06-03	2/1.AAV-DIO-EF1a-JEDI2Pe-Kv2.1PRC-WPRE (AKA JEDI3 JEDI3sub)	94	FSP 3525	A-224	1
ENS 096	2025-06-03	p4934-2/1.aav-ef1a-dio-force1s-codon optomized kv2-1	96	FSP 4934	A-239	4
ENS 097	2025-06-03	p4935-2/1.aav-ef1a-dio-force1f-codon optomized kv2-1.	97	FSP 4935	A-240	7
ENS 098	2025-07-01	2/1.AAV-Sst12-GFP	98	Addgene 172311	A-214
ENS 099	2025-07-01	2/1.AAV-Sst22-GFP	99	Addgene 172312	A-215
ENS 100	2025-07-01	2/1.AAV-Sst44-GFP	100	Addgene 172310	A-213
ENS 104	2026-04-28	4928_pAAV-DIO-eF1a-JEDI2P-GSS3-Kv2.1PRC-GS-TlcnC	104	FSP 4928	A-258	1
ENS 105	2026-04-28	4930_pAAV-DIO-eF1a-JEDI2P-GSS12-Kv2.1PRC	105	FSP 4930	A-259	3

### Sheet: Read me
Supplemental Table 1. Production record of the rAAV preparations (105 productions).
Sheet 'Gateway constructs (69)': constructs built with the Gateway pipeline. Sheet 'Other productions (36)': productions from plasmids obtained elsewhere (69 + 36 = 105). ENS numbers on the second sheet were matched to the virus inventory by harvest date and construct name; three recent ones (ENS 060, 104, 105) are taken from the laboratory production number because they are not in the inventory …
Gateway sheet, columns C-I: capsid (ITR serotype/capsid serotype, e.g. 2/1 = AAV2 ITRs in an AAV1 capsid) and the construct's components in expression order, in the nomenclature of the main text. Column D is the construct name regenerated from these components.
Gateway sheet, columns J-O: the plasmids used (pEXPR expression clone with its laboratory A-number and LR clone; promoter and transgene entry clones with their A-numbers and BP clone numbers; destination vector). Blank cells mean the item was not recorded. Plasmid names are given as recorded and may use older spellings (for example phSyn for hSyn).
Columns P-Q: the virus name and production number as originally recorded; these may use older spellings. ENS numbers are the laboratory's virus identifiers.
Dates are harvest dates (yyyy-mm-dd).
