## Supplemental_AAV_production_worksheet for "Streamlined Production of Recombinant Adeno-Associated Viruses Using Gateway Cloning Technology for Neural Circuit All-Optical Interrogation"

### Sheet: Read me
Supplemental AAV production worksheet
Worksheet used to plan PEI transfections of HEK293T cells for rAAV production and to follow the harvest and purification protocol (see Materials and Methods, rAAV production and purification).
How to use
1. DNA sheet: for each preparation (prep) of helper, capsid and transgene plasmid, enter the plasmid name, clone number, prep date and DNA concentration (µg/µl) in the light-blue cells. A concentration below 0.8 µg/µl is shaded red.
2. PEI Transfection sheet: enter the number of plates (flasks) in the light-blue cell, and the date. Once the three concentrations of a prep are entered, the green cells give the volume of each component to combine, the yellow cell the PEI volume, and "volume/plate" the volume of transfection mix to add to each plate.
3. The amounts per plate are built into the formulas: 12 µg helper, 10 µg capsid and 6 µg transgene (28 µg DNA in total; mass ratio 2:1.67:1), 500 µl DMEM and 120 µl PEI (1 mg/ml), all scaled to the number of plates. The plate surface area and the DNA per plate shown on the sheet are for reference only.
4. Two preps can be calculated side by side (prep #1 and prep #2).
Sheets
HEK culture schedule: cell expansion and harvest timeline (days from the first plating). DNA: plasmid preparations. PEI Transfection: calculator. Transfection and virus harvest: step-by-step protocol. Ref: reagents and solutions.

### Sheet: HEK culture schedule
day 0 (P7)	day 1 (P7)	day 2 (P8)	day 5 (P9)	day 7 (P10)	day 10 (P10)	day 11 (P10)	day 15 (P10)	day 16 (P10)	day 17 (P10)
17:30 PM 15ml fresh media in 10cm with one vial 22Oct18 cells(1/7 of T150)	17:00 PM replace media of yesterday with 15ml	expand 1 x 10cm 1:5; plate 4 x 10cm 15ml media each	expand 4 x 10cm in 4 x T150 20 ml media each	expand 4 x T150 into 20 x T150 20ml media each (1:4)	12:30: change media to 15ml fresh, 19h: tfx	14:30, add 5ml fresh media	harvest, PEG ppt cleared media in fridge, and freeze/thaw resuspended cell pellet & store -20 (L2)	thaw cell pellet and DNase, pellet lysate and PEG ppt, resuspend PEG pellet with cleared lysate, store 4°C	gradients and concentration/buffer exchange

### Sheet: DNA
plasmid	clone	prep date	µg/ul
prep #1
helper plasmid
capsid plasmid
transgene plasmid
prep #2
helper plasmid
capsid plasmid
transgene plasmid

### Sheet: PEI Transfection
Transfection PEI
1) Add all reagents in green box to one tube (mix)
2) add amount PEI (yellow box) and vortex 5-10 sec and incubate for 5-10 minutes
3) Add the "volume/plate" calculated below to each plate
Notes:
DNA concentration needs to be between 0.8-1ug/ul (not below!)
cells 90% confluent at time of transfection
Day of transfection change media for 15ml, then wait 5h before doing transfection. Then ~12h after transfection and add 5 ml fresh media (no media change necessary)
prep #1	transgene plasmid
DATE:
2X
Number of plates to transfect=				5	passage #10
Surface Area of Plate (cm sqr.)=				150
Total ug DNA per plate=				28
Reagent		Date	conc. µg/µl	µg/total	µl total
DMEM					2500
p-Helper	helper plasmid			60
pAAV-capsid	capsid plasmid			50
transgene plasmid				30
PEI (1mg/ml)					600
Total volume together					enter DNA concentrations
volume/plate
prep #2	transgene plasmid
DATE:
2X
Number of plates to transfect=				5	passage #10
Surface Area of Plate (cm sqr.)=				150
Total ug DNA per plate=				28
Reagent		Date	conc. µg/µl	µg/total	µl total
DMEM					2500
p-Helper	helper plasmid			60
pAAV-capsid	capsid plasmid			50
transgene plasmid				30
PEI (1mg/ml)					600
Total volume together					enter DNA concentrations
volume/plate

### Sheet: Transfection and virus harvest
Day 0: plating of the 293T cells								notes
1) Plate five 150mm2 flasks (15ml/flask) with cells from three 10cm2 @70-80% confluence
two - three days of growth
						passage #10
PEI transfection of the 293T cells (replace media 4-5 hrs before transfection with 15ml)
*****	The cells should be 80-90% confluent.
	DNA should be at least 0,8 µg/µl
	Use DMEM with no serum for this step
2) Prepare the transfection mix according to the "PEI Transfection" sheet: add the medium and the 3 plasmids to a 15 ml falcon, and mix well. PEI:DNA 4.2:1
3) Add the PEI, vortex for 10 sec and incubate for 5-10 min.
4) Add indicated µl of the transfection mix/15 cm plate. Move the plate to obtain a homogeneous suspension
5) Add 5ml of medium (DMEM + 10% FBS) after12-16h.
Harvest of the AAV (Between 72-120h after transfection). Can do 2 harvests of media: @72 and then 120h
6) Scrape cells & harvest with medium. Spin 10 min at 2000g @ 4°C.
	▼				▼
	SUPERNATANT				CELLS
7) Add the 5X PEG Solution (40% PEG 2.5M NaCl) to the supernatant to a 1X dilution (For 105 ml, add 26.5 ml of 5X PEG, or 8.8/35 ml lysate). Keep at least 2 hours at 4°C. Can leave up to 3d in fridge				7) Resuspend cells with 10 ml of Lysis Buffer.
				8) Freeze/thaw the lysate 3 x using dry ice / ethanol and 37°C water bath. Let the lysate freeze for at least 15’. Vortex before each freezing cycle. Can pause and store @-20°C o/n
				9) Bring to 10 mM MgCl2 and add DNase I to 0.1 mg/ml [final] (110 µl of 10 mg/ml stock), mix, and incubate at 37°C for 30 min
10) Spin down the precipitate at 3700g for 20 min at 4°C. Keep the pellet.				10) Spin down lysate at 3700g for 20 min at 4°C. Keep supernatant.
	▼				▼
11) Re-suspend the PEG pellet with cleared cell lysate.
12) Keep the solution overnight at 4°C or 1h at 37°C to help re-suspension. Can leave up to 7d @4°C
13) Transfer the clear lysate into ultracentrifuge tube (Beckman QuickSeal 344623) then underlay the lysate with iodixanol solutions, in the following order:
		Lysate		11 ml
		Iodixanol 15%		9 ml
		Iodixanol 25%		5 ml
		Iodixanol 40%		5 ml
		Iodixanol 60%		3 ml
	Fill the tube up to the bottom of the neck with lysis buffer if necessary
14) Spin @59kRPM in Beckman 70Ti for 120’ @ 20°C					Type 70 Ti rotor (Beckman) at 350 000 g
https://www.beckman.fr/centrifuges/rotors/calculator
15) Meanwhile, prepare a syringe filter (0.22µm) by successively washing with 2ml PBS/pluronic 0.01%, then 0.001%.
16) Prepare an Amicon Ultra-15, PL100 from MILLIPORE for desalting and purification of the AAV by incubation 10’ in PBS/pluronic 0.1%, then spin wash in PBS/pluronic 0.01% then 0.001%. Spin each time at 4000g, 5 min (or until all PBS has passed through).
Also, pre-load 4ml 0.001% pluronic/PBS into the 10ml syringe to use for pulling the AAV gradient fraction
17) After centrifugation, an 18G needle is inserted at the top of the gradient tube to allow air in while the 40% (virus containing) fraction is pulled from side. When inserting the needle, a twisting motion tends to prevent plastic of tube clogging needle. NOTE: To reduce disruption of 25:40 interface try to pull the fraction slowly and without stopping.
Take care to avoid any junk at 25-40 border. NOTE: If you suspect you have taken any of the cloudy junk from the interface it will very likely clog the 0.22µ filter . Stop here and pre-wash a 0.45µ filter and pass the collected fraction through it before the 0.22µ. This filtered fraction can be stored o/n at 4°C for continuation the next day….
18) …or push the recovered AAV fraction and 4ml of pre-loaded buffer through the pre-washed 0.22µ filter directly into Amicon device, cap and mix by inversion. Spin 20’ at 4121g (max of centrifuge) until the volume has reduced to ~500µl
19) Wash the Amicon filter with 5-7 ml PBS 0,001% pluronic three more times (mix by inversion before each spin). During the final spin reduce the volume to the desired volume (100-250µl).
20) Remove the retentate from the filter. Store the virus at 4° for up to a month, or in aliquots @–80°C for longer periods.

### Sheet: Ref
References
Centrifuge tubes, 250 ml : CORNING,
Tubes Amicon Ultra-15 : Centrifugal Filter Unit with Ultracel-100 membrane MILLIPORE, PL100
Iodixanol: OptiPrep Density Gradient Medium: SIGMA, D1556
Phenol Red solution (0.5% in PBS) : SIGMA, P-0290
Tube SETTON “UCPA 35ml 25PCS” Thermo Electron Ref 3989
DNAse I : ROCHE 11284932001
CaCl2
HBS ; Sigma Ref 51558
PEG : Sigma Ref 89510 (1mg/ml in water; pH 7.0)
Solutions :
Lysis buffer (500 ml): 4.38 g NaCl (0.15M), 25 ml 1M Tris.Cl pH8.5 (50mM). Autoclaved
Iodixanol fractions: for 200 ml :
	Iodixanol	5M NaCl	5x PBS-MK	H2O	Phenol Red
0.15	50ml	40 ml	40 ml	70ml	-
0.25	83,2ml	-	40 ml	76,8ml	100μl
0.4	133,2ml	-	40 ml	26,8ml	-
0.6	200ml	-	-	-	100μl
5X PEG Solution ; 40% PEG 2.5M NaCl; for 1L; 400g PEG, 146.25 g NaCl Qsp 1L H2O, filter under hood with a 0.22µm Steritop filter .
5X PBS-MK for 500 ml : 250 ml PBS 10X (GIBCO), 2,5 ml 1M MgCl2, 6,25 ml 1M KCl, H2O qsp 500 ml.
